# Selecting 16S rRNA primers for microbiome analysis in a host-microbe system: the case of the jellyfish *Rhopilema nomadica*

**DOI:** 10.1101/2022.10.17.510620

**Authors:** Noga Barak, Eduard Fadeev, Vera Brekhman, Dikla Aharonovich, Tamar Lotan, Daniel Sher

## Abstract

Amplicon sequencing of the 16S rRNA gene is extensively used to characterize bacterial communities, including those living in association with eukaryotic hosts. Deciding which region of the 16S rRNA gene to analyze and selecting the appropriate PCR primers remained a major decision when initiating any new microbiome study. Here, we compared three commonly used primers targeting different hypervariable regions of the 16S rRNA gene, V1V2, V3V4, and V4V5, using the jellyfish *Rhopilema nomadica* as a model. Although all primers exhibit a similar pattern in bacterial community composition, the performance of the V3V4 primer set was superior to V1V2 and V4V5. The V1V2 primers misclassified bacteria from the Bacilli class and exhibited low classification resolution for Rickettsiales, which represent the second most abundant 16S rRNA gene sequence in all the primers. The V4V5 primer set detected almost the same community composition as the V3V4, but the ability of these primers to also amplify eukaryotic 18S rRNA gene may hinder bacterial community observations. However, after overcoming the challenges possessed by each one of those primers, we found that all three of them show very similar bacterial community dynamics and composition. Nevertheless, based on our results, we propose that the V3V4 primer set is the most suitable for studying jellyfish-associated bacterial communities. Our results suggest that, at least for jellyfish samples, it may be feasible to directly compare microbial community estimates from different studies, each using different primers but otherwise similar experimental protocols. More generally, we recommend specifically testing different primers as a prelude to large-scale 16S rRNA gene amplicon analyses, especially of previously unstudied host-microbe associations.
