## Supplementary Table S1-S5 for "Selecting 16S rRNA primers for microbiome analysis in a host-microbe system: the case of the jellyfish *Rhopilema nomadica*"

### Sheet: S1
V- Region		Sequence (5'-3')	# of Cnidaria studies	Reference
V1-V2	27F	AGAGTTTGATCCTGGCTCAG	13	Weiland-Bräuer et al., 2015
	338R	GCTGCCTCCCGTAGGAGT
V3-V4	341F	CCTACGGGNGGCWGCAG	34	Herlemann et al., 2011; Apprill et al., 2015
	806R	GGACTACNVGGGTWTCTAAT
V4-V5	515F	GTGYCAGCMGCCGCGGTAA	6	Parada et al., 2016
	926R	CCGYCAATTYMTTTRAGTTT

### Sheet: 2S
		V1V2	V3V4	V4V5
		(27F-338R)	(341F-806R)	(515F-926R)
Coverage of Kingdom	Bacteria (%)	59	79.3	84.5
Coverage of Phyla	Actinobacteria (%)	64.7	79.5	82.1
	Bacteroidota (%)	66.6	87	88.3
	Campylobacterota (%)	72.3	93.2	2.1
	Cyanobacteria (%)	49.2	67.9	85.2
	Deinococcota (%)	67	91.7	91.6
	Firmicutes (%)	70.9	83.6	83.6
	Proteobacteria (%)	53.1	87	89.4
Coverage of Class	Acidimicrobiia (%)	54.6	83.5	69.5
	Actinobacteria (%)	66.3	78.1	83
	Alphaproteobacteria (%)	62	87.4	90.9
	Bacilli (%)	68.6	80.4	78.9
	Bacteroidia (%)	66.5	86.8	88.5
	Campylobacteria (%)	72.4	93.2	1.4
	Clostridia (%)	72.9	86.6	87.2
	Cyanobacteriia (%)	48.4	66.9	84.7
	Deinococci (%)	67	91.7	91.6
	Gammaproteobacteria (%)	48.7	86.8	88.7

### Sheet: S3
V1V2 (ASV0004)	GATGAACGCTGGCGGCATGCCTAATACATGCAAGTCGAACGAAGTGTTTACACTTAGTGGCGAACGGGTGAGTAACACGTACCTAACCTACCCTTTAGTGTGGGATAACAGTTAGAAATGACTGCTAATACCGCATATGATTCAAATAATAATATTTGAAATTGAAAGACGCGTTTGCGTCGCTAAAGAATGGGGGTGCGGCGTATTAGCTAGTTGGTAGAGTAATAGCCTACCAAGGCGATGATACGTAGCCGACTTGAGAGAGTGATCGGCCACATCGGGACTGAGATACGGCCCGA
V3V4 (ASV0003)	TAGGGAATTTTCCACAATGGACGAAAGTCTGATGGAGCAATGCCGCGTGATTGATGACAGCCCTAGGGTTGTAAAGATCTGTTGTTAGAGAAGAACAAGTCATATAGGAAATGATATGGCCTTGACGGTATCTAACCAGAAAGCCACGGCTAACTATGTGCCAGCAGCCGCGGTAATACATAGGTGGCAAGCGTTATCCGGAATTATTGGGCGTAAAGAGTGCGCGGACGGTTTTACAAGTTTAAGGTCCAATCCCAAGGCTCAACCTTGGTTAGCCTTAAAAACTGTATAACTAGAATAAAGCGGAGGTTGATGGAATTCCATATGTAGCGGTGGAATGCGTAGATATATGGAGGAACACCAGTGGCGAAAGCGGTCAACCACACTATTATTGACGTT…
V4V5 (ASV0003)	ACATAGGTGGCAAGCGTTATCCGGAATTATTGGGCGTAAAGAGTGCGCGGACGGTTTTACAAGTTTAAGGTCCAATCCCAAGGCTCAACCTTGGTTAGCCTTAAAAACTGTATAACTAGAATAAAGCGGAGGTTGATGGAATTCCATATGTAGCGGTGGAATGCGTAGATATATGGAGGAACACCAGTGGCGAAAGCGGTCAACCACACTATTATTGACGTTTATGCACGAAAGCGTGGGGAGCAAATAGGATTAGATACCCTAGTAGTCCACGCCGTAAACGATGAGTACTAAGTGTCGGTCATAAGATCGGTACTACAGCTAACGCGTTAAGTACTCCGCCTGAGTAGTATGCTCGCAAGAGTGAA

### Sheet: S4
	Primer	Kingdom	Phylum	Class	Order	Family	Genus	Percent identity
SILVA	V1V2	Bacteria	Firmicutes	Bacilli	Entomoplasmatales	Spiroplasmataceae	Spiroplasma	82.72
	V3V4	Bacteria	Firmicutes	Bacilli	Entomoplasmatales	NA	NA	85.48
	V4V5	Bacteria	Firmicutes	Bacilli	Entomoplasmatales	Spiroplasmataceae	Spiroplasma	87.77
NCBI	V1V2	Bacteria	Tenericutes	Mollicutes	Entomoplasmatales	Spiroplasmataceae	Spiroplasma	100
	V3V4	Bacteria	Tenericutes	Mollicutes	Entomoplasmatales	Spiroplasmataceae	Spiroplasma	99.53
	V4V5	Bacteria	Tenericutes	Mollicutes	Entomoplasmatales	Spiroplasmataceae	Spiroplasma	100

### Sheet: S5
Cnidaria type	16S region	Year of publication	Reference
Coral	V1V2	2015	Kemp, D. W., Rivers, A. R., Kemp, K. M., Lipp, E. K., Porter, J. W., and Wares, J. P. (2015). Spatial Homogeneity of Bacterial Communities Associated with the Surface Mucus Layer of the Reef-Building Coral Acropora palmata. PLoS ONE 10, e0143790. doi: 10.1371/journal.pone.0143790.Kemp, D. W., Rivers, A. R., Kemp, K. M., Lipp, E. K., Porter, J. W., and Wares, J. P. (2015). Spatial Homogeneity of B…
Coral	V5V6	2015	Roder, C., Bayer, T., Aranda, M., Kruse, M., and Voolstra, C. R. (2015). Microbiome structure of the fungid coral <scp>C</scp> tenactis echinata aligns with environmental differences. Mol Ecol 24, 3501–3511. doi: 10.1111/mec.13251.
Coral	V6	2015	Gignoux-Wolfsohn, S. A., and Vollmer, S. V. (2015). Identification of Candidate Coral Pathogens on White Band Disease-Infected Staghorn Coral. PLoS ONE 10, e0134416. doi: 10.1371/journal.pone.0134416.
Coral	V6V8	2015	Pantos, O., Bongaerts, P., Dennis, P. G., Tyson, G. W., and Hoegh-Guldberg, O. (2015). Habitat-specific environmental conditions primarily control the microbiomes of the coral Seriatopora hystrix. ISME J 9, 1916–1927. doi: 10.1038/ismej.2015.3.
Coral	V6V8	2015	Lee, S. T. M., Davy, S. K., Tang, S.-L., Fan, T.-Y., and Kench, P. S. (2015). Successive shifts in the microbial community of the surface mucus layer and tissues of the coralAcropora muricataunder thermal stress. FEMS Microbiology Ecology 91, fiv142. doi: 10.1093/femsec/fiv142.
Jellyfish	V1V2	2015	Weiland-Bräuer, N., Neulinger, S. C., Pinnow, N., Künzel, S., Baines, J. F., and Schmitz, R. A. (2015). Composition of Bacterial Communities Associated with Aurelia aurita Changes with Compartment, Life Stage, and Population. Appl Environ Microbiol 81, 6038–6052. doi: 10.1128/aem.01601-15.
sea anemone	V1V4	2015	Har, J. Y., Helbig, T., Lim, J. H., Fernando, S. C., Reitzel, A. M., Penn, K., & Thompson, J. R. (2015). Microbial diversity and activity in the Nematostella vectensis holobiont: insights from 16S rRNA gene sequencing, isolate genomes, and a pilot-scale survey of gene expression. In Frontiers in Microbiology (Vol. 6). Frontiers Media SA. https://doi.org/10.3389/fmicb.2015.00818
Coral	V3V5	2015	Ng, J. C. Y., Chan, Y., Tun, H. M., Leung, F. C. C., Shin, P. K. S., and Chiu, J. M. Y. (2015). Pyrosequencing of the bacteria associated with Platygyra carnosus corals with skeletal growth anomalies reveals differences in bacterial community composition in apparently healthy and diseased tissues. Front. Microbiol. 6. doi: 10.3389/fmicb.2015.01142.
Coral	V4	2015	Beltrán, Y., Cerqueda-García, D., Taş, N., Thomé, P. E., Iglesias-Prieto, R., and Falcón, L. I. (2015). Microbial composition of biofilms associated with lithifying rubble ofAcropora palmatabranches. FEMS Microbiology Ecology 92, fiv162. doi: 10.1093/femsec/fiv162.
Coral	V1V2	2016	van de Water, J. A. J. M., Melkonian, R., Junca, H., Voolstra, C. R., Reynaud, S., Allemand, D., et al. (2016). Spirochaetes dominate the microbial community associated with the red coral Corallium rubrum on a broad geographic scale. Sci Rep 6. doi: 10.1038/srep27277.
Coral	V1V3	2016	McCauley, E. P., Haltli, B., Correa, H., and Kerr, R. G. (2016). Spatial and temporal investigation of the microbiome of the Caribbean octocoralErythropodium caribaeorum. FEMS Microbiology Ecology 92, fiw147. doi: 10.1093/femsec/fiw147.
Coral	V3V4	2016	Zhou, G., Yuan, T., Cai, L., Zhang, W., Tian, R., Tong, H., et al. (2016). Changes in microbial communities, photosynthesis and calcification of the coral Acropora gemmifera in response to ocean acidification. Sci Rep 6. doi: 10.1038/srep35971.
Coral	V4	2016	Hernández-Zulueta, J., Araya, R., Vargas-Ponce, O., Díaz-Pérez, L., Rodríguez-Troncoso, A. P., Ceh, J., et al. (2016). First deep screening of bacterial assemblages associated with corals of the Tropical Eastern Pacific. FEMS Microbiology Ecology 92, fiw196. doi: 10.1093/femsec/fiw196.
Coral	V4V5	2016	Lawler, S. N., Kellogg, C. A., France, S. C., Clostio, R. W., Brooke, S. D., and Ross, S. W. (2016). Coral-Associated Bacterial Diversity Is Conserved across Two Deep-Sea Anthothela Species. Front. Microbiol. 7. doi: 10.3389/fmicb.2016.00458.
Coral	V4V5	2016	Kellogg, C. A., Ross, S. W., and Brooke, S. D. (2016). Bacterial community diversity of the deep-sea octocoralParamuricea placomus. PeerJ 4, e2529. doi: 10.7717/peerj.2529.
Coral	V5V6	2016	van de Water, J. A. J. M., Melkonian, R., Voolstra, C. R., Junca, H., Beraud, E., Allemand, D., et al. (2016). Comparative Assessment of Mediterranean Gorgonian-Associated Microbial Communities Reveals Conserved Core and Locally Variant Bacteria. Microb Ecol 73, 466–478. doi: 10.1007/s00248-016-0858-x.
Coral	V6	2016	Meyer, J. L., Rodgers, J. M., Dillard, B. A., Paul, V. J., and Teplitski, M. (2016). Epimicrobiota Associated with the Decay and Recovery of Orbicella Corals Exhibiting Dark Spot Syndrome. Front. Microbiol. 7. doi: 10.3389/fmicb.2016.00893.
Jellyfish	V3V4	2016	Cleary, D. F. R., Becking, L. E., Polónia, A. R. M., Freitas, R. M., and Gomes, N. C. M. (2016). Jellyfish-associated bacterial communities and bacterioplankton in Indonesian Marine lakes. FEMS Microbiology Ecology 92. doi: 10.1093/femsec/fiw064.
Sea Anemone	Complete+V1V4	2016	Murray, A. E., Rack, F. R., Zook, R., Williams, M. J. M., Higham, M. L., Broe, M., Kaufmann, R. S., & Daly, M. (2016). Microbiome Composition and Diversity of the Ice-Dwelling Sea Anemone,Edwardsiella andrillae. In Integrative and Comparative Biology (Vol. 56, Issue 4, pp. 542–555). Oxford University Press (OUP). https://doi.org/10.1093/icb/icw095
Coral	V1V2	2016	Yang, S.-H., Tseng, C.-H., Huang, C.-R., Chen, C.-P., Tandon, K., Lee, S. T. M., et al. (2017). Long-Term Survey Is Necessary to Reveal Various Shifts of Microbial Composition in Corals. Front. Microbiol. 8. doi: 10.3389/fmicb.2017.01094.
Coral	V1V3	2017	Pollock, F. J., Wada, N., Torda, G., Willis, B. L., and Bourne, D. G. (2017). White Syndrome-Affected Corals Have a Distinct Microbiome at Disease Lesion Fronts. Appl Environ Microbiol 83. doi: 10.1128/aem.02799-16.
Coral	V1V4	2017	Woo, S., Yang, S.-H., Chen, H.-J., Tseng, Y.-F., Hwang, S.-J., De Palmas, S., et al. (2017). Geographical variations in bacterial communities associated with soft coral Scleronephthya gracillimum. PLoS ONE 12, e0183663. doi: 10.1371/journal.pone.0183663.
Coral	V3V4	2017	Wessels, W., Sprungala, S., Watson, S.-A., Miller, D. J., and Bourne, D. G. (2017). The microbiome of the octocoral Lobophytum pauciflorum: minor differences between sexes and resilience to short-term stress. FEMS Microbiology Ecology 93. doi: 10.1093/femsec/fix013.
Coral	V3V4	2017	Zhou, G., Cai, L., Yuan, T., Tian, R., Tong, H., Zhang, W., et al. (2017). Microbiome dynamics in early life stages of the scleractinian coralAcropora gemmiferain response to elevatedpCO2. Environmental Microbiology 19, 3342–3352. doi: 10.1111/1462-2920.13840.
Coral	V4	2017	Gajigan, A. P., Diaz, L. A., and Conaco, C. (2017). Resilience of the prokaryotic microbial community ofAcropora digitiferato elevated temperature. MicrobiologyOpen 6, e00478. doi: 10.1002/mbo3.478.
Coral	V4	2017	Keller-Costa, T., Eriksson, D., Gonçalves, J. M. S., Gomes, N. C. M., Lago-Lestón, A., and Costa, R. (2017). The gorgonian coral Eunicella labiata hosts a distinct prokaryotic consortium amenable to cultivation. FEMS Microbiology Ecology 93. doi: 10.1093/femsec/fix143.
Coral	V4	2017	Staley, C., Kaiser, T., Gidley, M. L., Enochs, I. C., Jones, P. R., Goodwin, K. D., et al. (2017). Differential Impacts of Land-Based Sources of Pollution on the Microbiota of Southeast Florida Coral Reefs. Appl Environ Microbiol 83. doi: 10.1128/aem.03378-16.
Coral	V4	2017	Godoy-Vitorino, F., Ruiz-Diaz, C. P., Rivera-Seda, A., Ramírez-Lugo, J. S., and Toledo-Hernández, C. (2017). The microbial biosphere of the coral Acropora cervicornis in Northeastern Puerto Rico. PeerJ 5, e3717. doi: 10.7717/peerj.3717.
Coral	V4V5	2017	Kellogg, C. A., Goldsmith, D. B., and Gray, M. A. (2017). Biogeographic Comparison of Lophelia-Associated Bacterial Communities in the Western Atlantic Reveals Conserved Core Microbiome. Front. Microbiol. 8. doi: 10.3389/fmicb.2017.00796.
Coral	V5V6	2017	Ziegler, M., Seneca, F. O., Yum, L. K., Palumbi, S. R., and Voolstra, C. R. (2017). Bacterial community dynamics are linked to patterns of coral heat tolerance. Nat Commun 8. doi: 10.1038/ncomms14213.
Coral	V5V6	2017	Jarett, J. K., MacManes, M. D., Morrow, K. M., Pankey, M. S., and Lesser, M. P. (2017). Comparative Genomics of Color Morphs In the Coral Montastraea cavernosa. Sci Rep 7. doi: 10.1038/s41598-017-16371-9.
Coral	V5V6	2017	Röthig, T., Yum, L. K., Kremb, S. G., Roik, A., and Voolstra, C. R. (2017). Microbial community composition of deep-sea corals from the Red Sea provides insight into functional adaption to a unique environment. Sci Rep 7. doi: 10.1038/srep44714.
Coral	V5V6	2017	Hadaidi, G., Röthig, T., Yum, L. K., Ziegler, M., Arif, C., Roder, C., et al. (2017). Stable mucus-associated bacterial communities in bleached and healthy corals of Porites lobata from the Arabian Seas. Sci Rep 7. doi: 10.1038/srep45362.
Coral	V6V8	2017	Lee, S. T. M., Davy, S. K., Tang, S.-L., and Kench, P. S. (2017). Water flow buffers shifts in bacterial community structure in heat-stressed Acropora muricata. Sci Rep 7. doi: 10.1038/srep43600.
Hydrozoa	V6	2017	Guo, H., Rischer, M., Sperfeld, M., Weigel, C., Menzel, K. D., Clardy, J., et al. (2017). Natural products and morphogenic activity of γ-Proteobacteria associated with the marine hydroid polyp Hydractinia echinata. Bioorganic &amp; Medicinal Chemistry 25, 6088–6097. doi: 10.1016/j.bmc.2017.06.053.
Sea Anemone	V1V3	2017	Brown, T., Otero, C., Grajales, A., Rodriguez, E., & Rodriguez-Lanetty, M. (2017). Worldwide exploration of the microbiome harbored by the cnidarian model,Exaiptasia pallida(Agassiz in Verrill, 1864) indicates a lack of bacterial association specificity at a lower taxonomic rank. In PeerJ (Vol. 5, p. e3235). PeerJ. https://doi.org/10.7717/peerj.3235
Coral	V6V8	2017	Shiu, J.-H., Keshavmurthy, S., Chiang, P.-W., Chen, H.-J., Lou, S.-P., Tseng, C.-H., et al. (2017). Dynamics of coral-associated bacterial communities acclimated to temperature stress based on recent thermal history. Sci Rep 7. doi: 10.1038/s41598-017-14927-3.
Coral	V5V6/V1V2	2017	van de Water, J. A. J. M., Voolstra, C. R., Rottier, C., Cocito, S., Peirano, A., Allemand, D., et al. (2017). Seasonal Stability in the Microbiomes of Temperate Gorgonians and the Red Coral Corallium rubrum Across the Mediterranean Sea. Microb Ecol 75, 274–288. doi: 10.1007/s00248-017-1006-y.
Coral	V1V3	2018	Hernandez-Agreda, A., Leggat, W., Bongaerts, P., Herrera, C., and Ainsworth, T. D. (2018). Rethinking the Coral Microbiome: Simplicity Exists within a Diverse Microbial Biosphere. mBio 9. doi: 10.1128/mbio.00812-18.
Coral	V1V3	2018	Guillemette, R., Kaneko, R., Blanton, J., Tan, J., Witt, M., Hamilton, S., et al. (2018). Bacterioplankton drawdown of coral mass-spawned organic matter. ISME J 12, 2238–2251. doi: 10.1038/s41396-018-0197-7.
Coral	V1V3	2018	Bednarz, V. N., van de Water, J. A. J. M., Rabouille, S., Maguer, J.-F., Grover, R., and Ferrier-Pagès, C. (2018). Diazotrophic community and associated dinitrogen fixation within the temperate coralOculina patagonica. Environ Microbiol 21, 480–495. doi: 10.1111/1462-2920.14480.
Coral	V3V4	2018	Cai, L., Tian, R.-M., Zhou, G., Tong, H., Wong, Y. H., Zhang, W., et al. (2018). Exploring coral microbiome assemblages in the South China Sea. Sci Rep 8. doi: 10.1038/s41598-018-20515-w.
Coral	V3V4	2018	Celis, J. S., Wibberg, D., Ramírez-Portilla, C., Rupp, O., Sczyrba, A., Winkler, A., et al. (2018). Binning enables efficient host genome reconstruction in cnidarian holobionts. GigaScience 7. doi: 10.1093/gigascience/giy075.
Coral	V3V4	2018	Brener-Raffalli, K., Clerissi, C., Vidal-Dupiol, J., Adjeroud, M., Bonhomme, F., Pratlong, M., et al. (2018). Thermal regime and host clade, rather than geography, drive Symbiodinium and bacterial assemblages in the scleractinian coral Pocillopora damicornis sensu lato. Microbiome 6. doi: 10.1186/s40168-018-0423-6.
Coral	V3V4	2018	O’Brien, P. A., Smith, H. A., Fallon, S., Fabricius, K., Willis, B. L., Morrow, K. M., et al. (2018). Elevated CO2 Has Little Influence on the Bacterial Communities Associated With the pH-Tolerant Coral, Massive Porites spp. Front. Microbiol. 9. doi: 10.3389/fmicb.2018.02621.
Coral	V4	2018	Pollock, F. J., McMinds, R., Smith, S., Bourne, D. G., Willis, B. L., Medina, M., et al. (2018). Coral-associated bacteria demonstrate phylosymbiosis and cophylogeny. Nat Commun 9. doi: 10.1038/s41467-018-07275-x.
Coral	V4	2018	Pollock, F. J., McMinds, R., Smith, S., Bourne, D. G., Willis, B. L., Medina, M., et al. (2018). Coral-associated bacteria demonstrate phylosymbiosis and cophylogeny. Nat Commun 9. doi: 10.1038/s41467-018-07275-x.
Coral	V4	2018	Shelyakin, P. V., Garushyants, S. K., Nikitin, M. A., Mudrova, S. V., Berumen, M., Speksnijder, A. G. C. L., et al. (2018). Microbiomes of gall-inducing copepod crustaceans from the corals Stylophora pistillata (Scleractinia) and Gorgonia ventalina (Alcyonacea). Sci Rep 8. doi: 10.1038/s41598-018-29953-y.
Coral	V4	2018	Quintanilla, E., Ramírez-Portilla, C., Adu-Oppong, B., Walljasper, G., Glaeser, S. P., Wilke, T., et al. (2018). Local confinement of disease-related microbiome facilitates recovery of gorgonian sea fans from necrotic-patch disease. Sci Rep 8. doi: 10.1038/s41598-018-33007-8.
Coral	V4	2018	Grottoli, A. G., Dalcin Martins, P., Wilkins, M. J., Johnston, M. D., Warner, M. E., Cai, W.-J., et al. (2018). Coral physiology and microbiome dynamics under combined warming and ocean acidification. PLoS ONE 13, e0191156. doi: 10.1371/journal.pone.0191156.
Coral	V4V5	2018	Goldsmith, D. B., Kellogg, C. A., Morrison, C. L., Gray, M. A., Stone, R. P., Waller, R. G., et al. (2018). Comparison of microbiomes of cold-water corals Primnoa pacifica and Primnoa resedaeformis, with possible link between microbiome composition and host genotype. Sci Rep 8. doi: 10.1038/s41598-018-30901-z.
Coral	V5V6	2018	Pogoreutz, C., Rädecker, N., Cárdenas, A., Gärdes, A., Wild, C., and Voolstra, C. R. (2018). Dominance of Endozoicomonas bacteria throughout coral bleaching and mortality suggests structural inflexibility of the Pocillopora verrucosa microbiome. Ecol Evol 8, 2240–2252. doi: 10.1002/ece3.3830.
Sea Anemone	V4	2018	León-Palmero, E., Joglar, V., Álvarez, P. A., Martín-Platero, A., Llamas, I., & Reche, I. (2018). Diversity and antimicrobial potential in sea anemone and holothurian microbiomes. In B.-L. Lee (Ed.), PLOS ONE (Vol. 13, Issue 5, p. e0196178). Public Library of Science (PLoS). https://doi.org/10.1371/journal.pone.0196178
Coral	V1V3	2019	Galand, P. E., Remize, M., Meistertzheim, A., Pruski, A. M., Peru, E., Suhrhoff, T. J., et al. (2019). Diet shapes cold‐water corals bacterial communities. Environ Microbiol 22, 354–368. doi: 10.1111/1462-2920.14852.
Coral	V4	2019	Chan, W. Y., Peplow, L. M., Menéndez, P., Hoffmann, A. A., and van Oppen, M. J. H. (2019). The roles of age, parentage and environment on bacterial and algal endosymbiont communities in Acropora corals. Molecular Ecology 28, 3830–3843. doi: 10.1111/mec.15187.
Coral	V1V2	2019	Durante, M. K., Baums, I. B., Williams, D. E., Vohsen, S., and Kemp, D. W. (2019). What drives phenotypic divergence among coral clonemates of Acropora palmata ? Mol Ecol 28, 3208–3224. doi: 10.1111/mec.15140.
Coral	V1V3	2019	Quigley, K. M., Alvarez Roa, C., Torda, G., Bourne, D. G., and Willis, B. L. (2019). Co‐dynamics of Symbiodiniaceae and bacterial populations during the first year of symbiosis with Acropora tenuis juveniles. MicrobiologyOpen 9. doi: 10.1002/mbo3.959.
Coral	V1V3	2019	Jensen, S., Hovland, M., Lynch, M. D. J., and Bourne, D. G. (2019). Diversity of deep-water coral-associated bacteria and comparison across depth gradients. FEMS Microbiology Ecology 95. doi: 10.1093/femsec/fiz091.
Coral	V1V3	2019	Glasl, B., Bourne, D. G., Frade, P. R., Thomas, T., Schaffelke, B., and Webster, N. S. (2019). Microbial indicators of environmental perturbations in coral reef ecosystems. Microbiome 7. doi: 10.1186/s40168-019-0705-7.
Coral	V1V3	2019	Glasl, B., Smith, C. E., Bourne, D. G., and Webster, N. S. (2019). Disentangling the effect of host-genotype and environment on the microbiome of the coral Acropora tenuis. PeerJ 7, e6377. doi: 10.7717/peerj.6377.
Coral	V3V4	2019	Pearman, J. K., Aylagas, E., Voolstra, C. R., Anlauf, H., Villalobos, R., and Carvalho, S. (2019). Disentangling the complex microbial community of coral reefs using standardized Autonomous Reef Monitoring Structures (ARMS). Mol Ecol 28, 3496–3507. doi: 10.1111/mec.15167.
Coral	V4	2019	Rosales, S. M., Miller, M. W., Williams, D. E., Traylor-Knowles, N., Young, B., and Serrano, X. M. (2019). Microbiome differences in disease-resistant vs. susceptible Acropora corals subjected to disease challenge assays. Sci Rep 9. doi: 10.1038/s41598-019-54855-y.
Coral	V4	2019	Rosales, S. M., Sinigalliano, C., Gidley, M., Jones, P. R., and Gramer, L. J. (2019). Oceanographic habitat and the coral microbiomes of urban-impacted reefs. PeerJ 7, e7552. doi: 10.7717/peerj.7552.
Coral	V4	2019	Bernasconi, R., Stat, M., Koenders, A., Paparini, A., Bunce, M., and Huggett, M. J. (2019). Establishment of Coral-Bacteria Symbioses Reveal Changes in the Core Bacterial Community With Host Ontogeny. Front. Microbiol. 10. doi: 10.3389/fmicb.2019.01529.
Coral	V4V5	2019	Kellogg, C. A. (2019). Microbiomes of stony and soft deep-sea corals share rare core bacteria. Microbiome 7. doi: 10.1186/s40168-019-0697-3.
Coral	V5V6	2019	Damjanovic, K., Menéndez, P., Blackall, L. L., and Oppen, M. J. H. (2019). Mixed‐mode bacterial transmission in the common brooding coral Pocillopora acuta. Environ Microbiol 22, 397–412. doi: 10.1111/1462-2920.14856.
Coral	V5V6	2019	Damjanovic, K., Menéndez, P., Blackall, L. L., and van Oppen, M. J. H. (2019). Early Life Stages of a Common Broadcast Spawning Coral Associate with Specific Bacterial Communities Despite Lack of Internalized Bacteria. Microb Ecol 79, 706–719. doi: 10.1007/s00248-019-01428-1.
Coral	V5V6	2019	Gardner, S. G., Camp, E. F., Smith, D. J., Kahlke, T., Osman, E. O., Gendron, G., et al. (2019). Coral microbiome diversity reflects mass coral bleaching susceptibility during the 2016 El Niño heat wave. Ecol Evol 9, 938–956. doi: 10.1002/ece3.4662.
Coral	V5V6	2019	Mhuantong, W., Nuryadi, H., Trianto, A., Sabdono, A., Tangphatsornruang, S., Eurwilaichitr, L., et al. (2019). Comparative analysis of bacterial communities associated with healthy and diseased corals in the Indonesian sea. PeerJ 7, e8137. doi: 10.7717/peerj.8137.
Coral	V5V6	2019	Damjanovic, K., van Oppen, M. J. H., Menéndez, P., and Blackall, L. L. (2019). Experimental Inoculation of Coral Recruits With Marine Bacteria Indicates Scope for Microbiome Manipulation in Acropora tenuis and Platygyra daedalea. Front. Microbiol. 10. doi: 10.3389/fmicb.2019.01702.
Coral	V1-V3	2019	Jensen, S., Hovland, M., Lynch, M. D. J., and Bourne, D. G. (2019). Diversity of deep-water coral-associated bacteria and comparison across depth gradients. FEMS Microbiology Ecology 95. doi: 10.1093/femsec/fiz091.
Jellyfish	Complete+V3V5	2019	Kos Kramar, M., Tinta, T., Lučić, D., Malej, A., and Turk, V. (2019). Bacteria associated with moon jellyfish during bloom and post-bloom periods in the Gulf of Trieste (northern Adriatic). PLoS ONE 14, e0198056. doi: 10.1371/journal.pone.0198056.
Jellyfish	V3V4	2019	LIU, Q., CHEN, X., LI, X., HONG, J., JIANG, G., LIANG, H., et al. (2019). The Diversity of the Endobiotic Bacterial Communities in the Four Jellyfish Species. Polish Journal of Microbiology 68, 465–476. doi: 10.33073/pjm-2019-046.
Jellyfish	V5V6	2019	Basso, L., Rizzo, L., Marzano, M., Intranuovo, M., Fosso, B., Pesole, G., Piraino, S., & Stabili, L. (2019). Jellyfish summer outbreaks as bacterial vectors and potential hazards for marine animals and humans health? The case of Rhizostoma pulmo (Scyphozoa, Cnidaria). In Science of The Total Environment (Vol. 692, pp. 305–318). Elsevier BV. https://doi.org/10.1016/j.scitotenv.2019.07.155
Sea Anemone	V4	2019	Roux, N., Lami, R., Salis, P., Magré, K., Romans, P., Masanet, P., Lecchini, D., & Laudet, V. (2019). Sea anemone and clownfish microbiota diversity and variation during the initial steps of symbiosis. In Scientific Reports (Vol. 9, Issue 1). Springer Science and Business Media LLC. https://doi.org/10.1038/s41598-019-55756-w
sea anemone	V5V6	2019	Hartman, L. M., van Oppen, M. J. H., and Blackall, L. L. (2019). The Effect of Thermal Stress on the Bacterial Microbiome of Exaiptasia diaphana. Microorganisms 8, 20. doi: 10.3390/microorganisms8010020.
sea anemone	V5V6	2019	Ahmed, H. I., Herrera, M., Liew, Y. J., and Aranda, M. (2019). Long-Term Temperature Stress in the Coral Model Aiptasia Supports the “Anna Karenina Principle” for Bacterial Microbiomes. Front. Microbiol. 10. doi: 10.3389/fmicb.2019.00975.
Coral	V1V3	2019	Glasl, B., Smith, C. E., Bourne, D. G., and Webster, N. S. (2019). Disentangling the effect of host-genotype and environment on the microbiome of the coral Acropora tenuis. PeerJ 7, e6377. doi: 10.7717/peerj.6377.
Coral	V1V3	2019	Galand, P. E., Remize, M., Meistertzheim, A., Pruski, A. M., Peru, E., Suhrhoff, T. J., et al. (2019). Diet shapes cold‐water corals bacterial communities. Environ Microbiol 22, 354–368. doi: 10.1111/1462-2920.14852.
Coral	V1V3	2020	Smith, H. A., Conlan, J. A., Pollock, F. J., Wada, N., Shore, A., Hung, J. Y.-H., et al. (2020). Energy depletion and opportunistic microbial colonisation in white syndrome lesions from corals across the Indo-Pacific. Sci Rep 10. doi: 10.1038/s41598-020-76792-x.
Coral	V1V3	2020	Marchioro, G. M., Glasl, B., Engelen, A. H., Serrão, E. A., Bourne, D. G., Webster, N. S., et al. (2020). Microbiome dynamics in the tissue and mucus of acroporid corals differ in relation to host and environmental parameters. PeerJ 8, e9644. doi: 10.7717/peerj.9644.
Coral	V3V4	2020	van de Water, J. A. J. M., Coppari, M., Enrichetti, F., Ferrier-Pagès, C., and Bo, M. (2020). Local Conditions Influence the Prokaryotic Communities Associated With the Mesophotic Black Coral Antipathella subpinnata. Front. Microbiol. 11. doi: 10.3389/fmicb.2020.537813.
Coral	V3V4	2020	Cleary, D. F. R., Polónia, A. R. M., Reijnen, B. T., Berumen, M. L., and de Voogd, N. J. (2020). Prokaryote Communities Inhabiting Endemic and Newly Discovered Sponges and Octocorals from the Red Sea. Microb Ecol 80, 103–119. doi: 10.1007/s00248-019-01465-w.
Coral	V3V4	2020	Meenatchi, R., Thinesh, T., Brindangnanam, P., Hassan, S., Kiran, G. S., and Selvin, J. (2020). Revealing the impact of global mass bleaching on coral microbiome through 16S rRNA gene-based metagenomic analysis. Microbiological Research 233, 126408. doi: 10.1016/j.micres.2019.126408.
Coral	V3V4	2020	Biagi, E., Caroselli, E., Barone, M., Pezzimenti, M., Teixido, N., Soverini, M., et al. (2020). Patterns in microbiome composition differ with ocean acidification in anatomic compartments of the Mediterranean coral Astroides calycularis living at CO2 vents. Science of The Total Environment 724, 138048. doi: 10.1016/j.scitotenv.2020.138048.
Coral	V3V4	2020	Li, J., Long, L., Zou, Y., and Zhang, S. (2020). Microbial community and transcriptional responses to increased temperatures in coral <scp> Pocillopora damicornis </scp> holobiont. Environ Microbiol 23, 826–843. doi: 10.1111/1462-2920.15168.
Coral	V3V4	2020	Osman, E. O., Suggett, D. J., Voolstra, C. R., Pettay, D. T., Clark, D. R., Pogoreutz, C., et al. (2020). Coral microbiome composition along the northern Red Sea suggests high plasticity of bacterial and specificity of endosymbiotic dinoflagellate communities. Microbiome 8. doi: 10.1186/s40168-019-0776-5.
Coral	V3V4	2020	Biagi, E., Caroselli, E., Barone, M., Pezzimenti, M., Teixido, N., Soverini, M., et al. (2020). Patterns in microbiome composition differ with ocean acidification in anatomic compartments of the Mediterranean coral Astroides calycularis living at CO2 vents. Science of The Total Environment 724, 138048. doi: 10.1016/j.scitotenv.2020.138048.
Coral	V3V4	2020	Carella, F., Miele, C., and De Vico, G. (2020). Nodular-like growth and axial thickening in gorgonians are a defensive response to endolithic cyanobacteria, involving amyloid deposition. Dis. Aquat. Org. 138, 155–169. doi: 10.3354/dao03451.
Coral	V4	2020	Connelly, M. T., McRae, C. J., Liu, P.-J., and Traylor-Knowles, N. (2020). Lipopolysaccharide treatment stimulates Pocillopora coral genotype-specific immune responses but does not alter coral-associated bacteria communities. Developmental &amp; Comparative Immunology 109, 103717. doi: 10.1016/j.dci.2020.103717.
Coral	V4	2020	Wainwright, B. J., Zahn, G. L., Afiq-Rosli, L., Tanzil, J. T. I., and Huang, D. (2020). Host age is not a consistent predictor of microbial diversity in the coral Porites lutea. Sci Rep 10. doi: 10.1038/s41598-020-71117-4.
Coral	V4	2020	Rosales, S. M., Clark, A. S., Huebner, L. K., Ruzicka, R. R., and Muller, E. M. (2020). Rhodobacterales and Rhizobiales Are Associated With Stony Coral Tissue Loss Disease and Its Suspected Sources of Transmission. Front. Microbiol. 11. doi: 10.3389/fmicb.2020.00681.
Coral	V4	2020	Baquiran, J. I. P., Nada, M. A. L., Campos, C. L. D., Sayco, S. L. G., Cabaitan, P. C., Rosenberg, Y., et al. (2020). The Prokaryotic Microbiome of Acropora digitifera is Stable under Short-Term Artificial Light Pollution. Microorganisms 8, 1566. doi: 10.3390/microorganisms8101566.
Coral	V4	2020	O’Brien, P. A., Tan, S., Yang, C., Frade, P. R., Andreakis, N., Smith, H. A., et al. (2020). Diverse coral reef invertebrates exhibit patterns of phylosymbiosis. ISME J 14, 2211–2222. doi: 10.1038/s41396-020-0671-x.
Jellyfish	V1V2	2020	Jaspers, C., Weiland-Bräuer, N., Rühlemann, M. C., Baines, J. F., Schmitz, R. A., and Reusch, T. B. H. (2020). Differences in the microbiota of native and non-indigenous gelatinous zooplankton organisms in a low saline environment. Science of The Total Environment 734, 139471. doi: 10.1016/j.scitotenv.2020
Jellyfish	V1V2	2020	Weiland-Bräuer, N., Pinnow, N., Langfeldt, D., Roik, A., Güllert, S., Chibani, C. M., et al. (2020). The Native Microbiome is Crucial for Offspring Generation and Fitness of Aurelia aurita. mBio 11. doi: 10.1128/mbio.02336-20.
Jellyfish	V3V4	2020	Chen, X., Li, X., Xu, Z., Liu, Q., Peng, Z., Zhu, Y., et al. (2020). The distinct microbial community in Aurelia coerulea polyps versus medusae and its dynamics after exposure to 60Co-γ radiation. Environmental Research 188, 109843. doi: 10.1016/j.envres.2020.109843.
Jellyfish	V3V4	2020	Chen, X., Li, X., Xu, Z., Liu, Q., Peng, Z., Zhu, Y., Hong, J., Lu, W., Cui, J., & Xiao, L. (2020). The distinct microbial community in Aurelia coerulea polyps versus medusae and its dynamics after exposure to 60Co-γ radiation. In Environmental Research (Vol. 188, p. 109843). Elsevier BV. https://doi.org/10.1016/j.envres.2020.109843
Jellyfish	V5V6	2020	Stabili, L., Rizzo, L., Basso, L., Marzano, M., Fosso, B., Pesole, G., & Piraino, S. (2020). The Microbial Community Associated with Rhizostoma pulmo: Ecological Significance and Potential Consequences for Marine Organisms and Human Health. In Marine Drugs (Vol. 18, Issue 9, p. 437). MDPI AG. https://doi.org/10.3390/md18090437
sea anemone	V5V6	2020	Hartman, L. M., van Oppen, M. J. H., and Blackall, L. L. (2020). Microbiota characterization of Exaiptasia diaphana from the Great Barrier Reef. anim microbiome 2. doi: 10.1186/s42523-020-00029-5.
Coral	V1V2	2020	Vohsen, S. A., Anderson, K. E., Gade, A. M., Gruber-Vodicka, H. R., Dannenberg, R. P., Osman, E. O., et al. (2020). Deep-sea corals provide new insight into the ecology, evolution, and the role of plastids in widespread apicomplexan symbionts of anthozoans. Microbiome 8. doi: 10.1186/s40168-020-00798-w.
Coral	V1V3	2021	Bibi, F., and Azhar, E. I. (2021). Analysis of bacterial communities in sponges and coral inhabiting Red Sea, using barcoded 454 pyrosequencing. Saudi Journal of Biological Sciences 28, 847–854. doi: 10.1016/j.sjbs.2020.11.021.
Coral	V1V3	2021	Zanotti, A. A., Gregoracci, G. B., and Kitahara, M. V. (2021). The microbial profile of a tissue necrosis affecting the Atlantic invasive coral Tubastraea tagusensis. Sci Rep 11. doi: 10.1038/s41598-021-89296-z.
Coral	V1V3	2021	Jorissen, H., Galand, P. E., Bonnard, I., Meiling, S., Raviglione, D., Meistertzheim, A.-L., et al. (2021). Coral larval settlement preferences linked to crustose coralline algae with distinct chemical and microbial signatures. Sci Rep 11. doi: 10.1038/s41598-021-94096-6.
Coral	V1V3	2021	Shore, A., Day, R. D., Stewart, J. A., and Burge, C. A. (2021). Dichotomy between Regulation of Coral Bacterial Communities and Calcification Physiology under Ocean Acidification Conditions. Appl Environ Microbiol 87. doi: 10.1128/aem.02189-20.
Coral	V1V3	2021	Haydon, T. D., Suggett, D. J., Siboni, N., Kahlke, T., Camp, E. F., and Seymour, J. R. (2021). Temporal Variation in the Microbiome of Tropical and Temperate Octocorals. Microb Ecol 83, 1073–1087. doi: 10.1007/s00248-021-01823-7.
Coral	V3V4	2021	Chen, B., Yu, K., Liao, Z., Yu, X., Qin, Z., Liang, J., et al. (2021). Microbiome community and complexity indicate environmental gradient acclimatisation and potential microbial interaction of endemic coral holobionts in the South China Sea. Science of The Total Environment 765, 142690. doi: 10.1016/j.scitotenv.2020.142690.
Coral	V3V4	2021	Zhang, Y., Yang, Q., Zhang, Y., Ahmad, M., Ling, J., Tang, X., et al. (2021). Shifts in abundance and network complexity of coral bacteria in response to elevated ammonium stress. Science of The Total Environment 768, 144631. doi: 10.1016/j.scitotenv.2020.144631.
Coral	V3V4	2021	Zhang, Y., Yang, Q., Ling, J., Long, L., Huang, H., Yin, J., et al. (2021). Shifting the microbiome of a coral holobiont and improving host physiology by inoculation with a potentially beneficial bacterial consortium. BMC Microbiol 21. doi: 10.1186/s12866-021-02167-5.
Coral	V3V4	2021	Doering, T., Wall, M., Putchim, L., Rattanawongwan, T., Schroeder, R., Hentschel, U., et al. (2021). Towards enhancing coral heat tolerance: a “microbiome transplantation” treatment using inoculations of homogenized coral tissues. Microbiome 9. doi: 10.1186/s40168-021-01053-6.
Coral	V3V4	2021	Bergo, N. M., Bendia, A. G., Ferreira, J. C. N., Murton, B. J., Brandini, F. P., and Pellizari, V. H. (2021). Microbial Diversity of Deep-Sea Ferromanganese Crust Field in the Rio Grande Rise, Southwestern Atlantic Ocean. Microb Ecol 82, 344–355. doi: 10.1007/s00248-020-01670-y.
Coral	V3V4	2021	Chen, B., Yu, K., Liao, Z., Yu, X., Qin, Z., Liang, J., et al. (2021). Microbiome community and complexity indicate environmental gradient acclimatisation and potential microbial interaction of endemic coral holobionts in the South China Sea. Science of The Total Environment 765, 142690. doi: 10.1016/j.scitotenv.2020.142690.
Coral	V3V4	2021	Yu, X., Yu, K., Liao, Z., Chen, B., Deng, C., Yu, J., et al. (2021). Seasonal fluctuations in symbiotic bacteria and their role in environmental adaptation of the scleractinian coral Acropora pruinosa in high-latitude coral reef area of the South China Sea. Science of The Total Environment 792, 148438. doi: 10.1016/j.scitotenv.2021.148438.
Coral	V3V4	2021	Thome, P. E., Rivera-Ortega, J., Rodríguez-Villalobos, J. C., Cerqueda-García, D., Guzmán-Urieta, E. O., García-Maldonado, J. Q., et al. (2021). Local dynamics of a white syndrome outbreak and changes in the microbial community associated with colonies of the scleractinian brain coral Pseudodiploria strigosa. PeerJ 9, e10695. doi: 10.7717/peerj.10695.
Coral	V3V4	2021	Bednarz, V. N., van de Water, J. A. J. M., Grover, R., Maguer, J.-F., Fine, M., and Ferrier-Pagès, C. (2021). Unravelling the Importance of Diazotrophy in Corals – Combined Assessment of Nitrogen Assimilation, Diazotrophic Community and Natural Stable Isotope Signatures. Front. Microbiol. 12. doi: 10.3389/fmicb.2021.631244.
Coral	V3V4	2021	Haydon, T. D., Seymour, J. R., Raina, J.-B., Edmondson, J., Siboni, N., Matthews, J. L., et al. (2021). Rapid Shifts in Bacterial Communities and Homogeneity of Symbiodiniaceae in Colonies of Pocillopora acuta Transplanted Between Reef and Mangrove Environments. Front. Microbiol. 12. doi: 10.3389/fmicb.2021.756091.
Coral	V4	2021	MacKnight, N. J., Cobleigh, K., Lasseigne, D., Chaves-Fonnegra, A., Gutting, A., Dimos, B., et al. (2021). Microbial dysbiosis reflects disease resistance in diverse coral species. Commun Biol 4. doi: 10.1038/s42003-021-02163-5.
Coral	V4	2021	Kullapanich, C., Jandang, S., Palasuk, M., Viyakarn, V., Chavanich, S., and Somboonna, N. (2021). First dynamics of bacterial community during development of Acropora humilis larvae in aquaculture. Sci Rep 11. doi: 10.1038/s41598-021-91379-w.
Coral	V4	2021	Ezzat, L., Merolla, S., Clements, C. S., Munsterman, K. S., Landfield, K., Stensrud, C., et al. (2021). Thermal Stress Interacts With Surgeonfish Feces to Increase Coral Susceptibility to Dysbiosis and Reduce Tissue Regeneration. Front. Microbiol. 12. doi: 10.3389/fmicb.2021.620458.
Coral	V4	2021	Epstein, H. E., Hernandez-Agreda, A., Starko, S., Baum, J. K., and Vega Thurber, R. (2021). Inconsistent Patterns of Microbial Diversity and Composition Between Highly Similar Sequencing Protocols: A Case Study With Reef-Building Corals. Front. Microbiol. 12. doi: 10.3389/fmicb.2021.740932.
Coral	V4	2021	Clark, A. S., Williams, S. D., Maxwell, K., Rosales, S. M., Huebner, L. K., Landsberg, J. H., et al. (2021). Characterization of the Microbiome of Corals with Stony Coral Tissue Loss Disease along Florida’s Coral Reef. Microorganisms 9, 2181. doi: 10.3390/microorganisms9112181.
Coral	V4	2021	Yang, Q., Zhang, Y., Ahmad, M., Ling, J., Zhou, W., Zhang, Y., et al. (2021). Microbial community structure shifts and potential Symbiodinium partner bacterial groups of bleaching coral Pocillopora verrucosa in South China Sea. Ecotoxicology 30, 966–974. doi: 10.1007/s10646-021-02380-y.
Coral	V4	2021	Brown, T., Sonett, D., Zaneveld, J. R., and Padilla‐Gamiño, J. L. (2021). Characterization of the microbiome and immune response in corals with chronic Montipora white syndrome. Mol Ecol 30, 2591–2606. doi: 10.1111/mec.15899.
Coral	V5V6	2021	Savary, R., Barshis, D. J., Voolstra, C. R., Cárdenas, A., Evensen, N. R., Banc-Prandi, G., et al. (2021). Fast and pervasive transcriptomic resilience and acclimation of extremely heat-tolerant coral holobionts from the northern Red Sea. Proc. Natl. Acad. Sci. U.S.A. 118. doi: 10.1073/pnas.2023298118.
Coral	V5V6	2021	Barreto, M. M., Ziegler, M., Venn, A., Tambutté, E., Zoccola, D., Tambutté, S., et al. (2021). Effects of Ocean Acidification on Resident and Active Microbial Communities of Stylophora pistillata. Front. Microbiol. 12. doi: 10.3389/fmicb.2021.707674.
Jellyfish	V4V5	2021	Peng, S., Hao, W., Li, Y., Wang, L., Sun, T., Zhao, J., & Dong, Z. (2021). Bacterial Communities Associated With Four Blooming Scyphozoan Jellyfish: Potential Species-Specific Consequences for Marine Organisms and Humans Health. In Frontiers in Microbiology (Vol. 12). Frontiers Media SA. https://doi.org/10.3389/fmicb.2021.647089
sea anemone	V1V2	2021	Baldassarre, L., Levy, S., Bar-Shalom, R., Steindler, L., Lotan, T., & Fraune, S. (2021). Contribution of Maternal and Paternal Transmission to Bacterial Colonization in Nematostella vectensis. In Frontiers in Microbiology (Vol. 12). Frontiers Media SA. https://doi.org/10.3389/fmicb.2021.726795
sea anemone	V4	2021	Bonacolta, A. M., Connelly, M. T., M. Rosales, S., del Campo, J., & Traylor-Knowles, N. (2021). The starlet sea anemone, Nematostella vectensis, possesses body region-specific bacterial associations with spirochetes dominating the capitulum. In FEMS Microbiology Letters (Vol. 368, Issue 3). Oxford University Press (OUP). https://doi.org/10.1093/femsle/fnab002
Sea Anemone	V5V6	2021	Maire, J., Blackall, L. L., and van Oppen, M. J. H. (2021). Microbiome characterization of defensive tissues in the model anemone Exaiptasia diaphana. BMC Microbiol 21. doi: 10.1186/s12866-021-02211-4.
Coral	V4	2021	Deignan, L. K., and McDougald, D. (2021). Differential Response of the Microbiome of Pocillopora acuta to Reciprocal Transplantation Within Singapore. Microb Ecol 83, 608–618. doi: 10.1007/s00248-021-01793-w.
Coral	V3V4	2022	Xiang, N., Hassenrück, C., Pogoreutz, C., Rädecker, N., Simancas-Giraldo, S. M., Voolstra, C. R., et al. (2022). Contrasting Microbiome Dynamics of Putative Denitrifying Bacteria in Two Octocoral Species Exposed to Dissolved Organic Carbon (DOC) and Warming. Appl Environ Microbiol 88. doi: 10.1128/aem.01886-21.
Coral	V3V4	2022	Pei, Y., Chen, S., Zhang, Y., Olga, V., Li, Y., Diao, X., et al. (2022). Coral and it’s symbionts responses to the typical global marine pollutant BaP by 4D-Proteomics approach. Environmental Pollution 307, 119440. doi: 10.1016/j.envpol.2022.119440.
Coral	V3V4	2022	Qi, Z., Diao, X., Yang, T., Zeng, R., Wang, H., and Zhou, H. (2022). Spatial and interspecific differences in coral-associated bacterial diversity in Hainan, China. Marine Pollution Bulletin 175, 113321. doi: 10.1016/j.marpolbul.2022.113321.
Coral	V4	2022	Kanisan, D. P., Quek, Z. B. R., Oh, R. M., Afiq-Rosli, L., Lee, J. N., Huang, D., et al. (2022). Diversity and Distribution of Microbial Communities Associated with Reef Corals of the Malay Peninsula. Microb Ecol. doi: 10.1007/s00248-022-01958-1.
Coral	V4	2022	Williams, S. D., Klinges, J. G., Zinman, S., Clark, A. S., Bartels, E., Villoch Diaz Maurino, M., et al. (2022). Geographically driven differences in microbiomes of Acropora cervicornis originating from different regions of Florida’s Coral Reef. PeerJ 10, e13574. doi: 10.7717/peerj.13574.
Hydrozoa	V1V2	2022	Taubenheim, J., Miklós, M., Tökölyi, J., and Fraune, S. (2022). Population Differences and Host Species Predict Variation in the Diversity of Host-Associated Microbes in Hydra. Front. Microbiol. 13. doi: 10.3389/fmicb.2022.799333.
Sea Anemone	V5V6	2022	Hartman, L. M., Blackall, L. L., and van Oppen, M. J. H. (2022). Antibiotics reduce bacterial load in Exaiptasia diaphana, but biofilms hinder its development as a gnotobiotic coral model. Access Microbiology 4. doi: 10.1099/acmi.0.000314.
Coral	V4	2022	Morrow, K. M., Pankey, M. S., and Lesser, M. P. (2022). Community structure of coral microbiomes is dependent on host morphology. Microbiome 10. doi: 10.1186/s40168-022-01308-w.
Coral	V4	2015	Zhang, Y., Ling, J., Yang, Q., Wen, C., Yan, Q., Sun, H., et al. (2015). The functional gene composition and metabolic potential of coral-associated microbial communities. Sci Rep 5. doi: 10.1038/srep16191.
Coral	V4 and V5V6	2019	Gissi, F., Reichelt-Brushett, A. J., Chariton, A. A., Stauber, J. L., Greenfield, P., Humphrey, C., et al. (2019). The effect of dissolved nickel and copper on the adult coral Acropora muricata and its microbiome. Environmental Pollution 250, 792–806. doi: 10.1016/j.envpol.2019.04.030.
Coral	V5V6	2019	Damjanovic, K., Menéndez, P., Blackall, L. L., and van Oppen, M. J. H. (2019). Early Life Stages of a Common Broadcast Spawning Coral Associate with Specific Bacterial Communities Despite Lack of Internalized Bacteria. Microb Ecol 79, 706–719. doi: 10.1007/s00248-019-01428-1.
Coral	V5V6	2019	Epstein, H. E., Smith, H. A., Cantin, N. E., Mocellin, V. J. L., Torda, G., and van Oppen, M. J. H. (2019). Temporal Variation in the Microbiome of Acropora Coral Species Does Not Reflect Seasonality. Front. Microbiol. 10. doi: 10.3389/fmicb.2019.01775.
Coral	V6	2019	Dunphy, C. M., Gouhier, T. C., Chu, N. D., and Vollmer, S. V. (2019). Structure and stability of the coral microbiome in space and time. Sci Rep 9. doi: 10.1038/s41598-019-43268-6.
Coral	V3	2015	Shore-Maggio, A., Runyon, C. M., Ushijima, B., Aeby, G. S., and Callahan, S. M. (2015). Differences in Bacterial Community Structure in Two Color Morphs of the Hawaiian Reef Coral Montipora capitata. Appl Environ Microbiol 81, 7312–7318. doi: 10.1128/aem.01935-15.
Jellyfish	V1V2	2018	Lee, M. D., Kling, J. D., Araya, R., and Ceh, J. (2018). Jellyfish Life Stages Shape Associated Microbial Communities, While a Core Microbiome Is Maintained Across All. Front. Microbiol. 9. doi: 10.3389/fmicb.2018.01534.
